# Efficient CRISPR-Cas9-mediated genome editing of the cane toad (*Rhinella marina*)

**DOI:** 10.1101/2025.05.15.654396

**Authors:** Michael Clark, Alexander T. Funk, Alex Paporakis, Gregory P. Brown, Samuel J. Beach, Aidan Tay, Stephanie Deering, Caitlin Cooper, Mark Tizard, Chris J. Jolly, Georgia Ward-Fear, Anthony W. Waddle, Richard Shine, Maciej Maselko

## Abstract

Invasive species inflict major ecological, economic, social, and cultural harm worldwide, highlighting the urgent need for innovative and effective control strategies. Genome editing offers exciting possibilities for creating highly targeted control methods for invasive species. Here, we demonstrate CRISPR-Cas9 genome editing in the cane toad (*Rhinella marina*), one of Australia’s most notorious invasive species, by targeting the *tyrosinase* gene to produce albino phenotypes that provide clear visual markers for assessing editing efficiency. Microinjection of Cas9 protein and guide RNAs into one-cell zygotes resulted in 87.6% of mosaic larvae displaying nearly complete albinism, with 2.3% exhibiting complete albinism. For completely albino individuals, genomic analysis confirmed predominantly frameshift mutations or large deletions at the target site, with no wild-type alleles detected. Germline transmission rates reflected the extent of albinism in the mosaic adult, where we achieved maternal germline transmission rates of almost 100%. This technology, representing the first application of CRISPR-Cas9 in the Bufonidae family, opens possibilities for exploring both basic research questions and strategies for population control.
