## Supplemental File 1 for "Efficient CRISPR-Cas9-mediated genome editing of the cane toad (*Rhinella marina*)"

### Sheet: Calculating phenotypes
true label	Group	eye score	body		notes	scale
	Inj1	2	2		Inj1 and inj2 blinded scoring of 2x TYR tadpoles (produced 22/2/24)	1 = no pigment
	Inj1	4	3		Inj3,4,5 and 6 blinded scoring of 2x TYR tadpoles (produced 15/3/24)	2 = 1-2 patches of pigment
	Inj1	2	2			3 = 1/2 pigmented
	Inj1	2	2			4 = mostly pigmented
	Inj1	2	2			5 = fully pigmented
	Inj1	2	2
	Inj1	2	2
	Inj1	3	2
	Inj1	2	2			eye scores for figure 1:
	Inj1	2	2				Tyr1	Tyr2	Tyr3	Tyr4	Tyr5	Tyr6
	Inj1	2	2			1	6	2
	Inj1	2	3			2	139	16	54	44	14	37
	Inj1	2	2			3	3	0		1	1	1
	Inj1	2	2			4	6	1				3
	Inj1	2	2			5	6	7		6
	Inj1	2	2
	Inj1	1	2
	Inj1	2	2
	Inj1	2	2
	Inj1	2	2
	Inj1	2	2
	Inj1	2	2
	Inj1	2	2
	Inj1	4	3
	Inj1	4	3
	Inj1	2	2
	Inj1	1	2
	Inj1	2	2
	Inj1	2	2
	Inj1	2	2
	Inj1	1	2
	Inj1	2	2
	Inj1	2	2
	Inj1	2	2
	Inj1	2	2
	Inj1	2	2
	Inj1	2	2
	Inj1	2	2
	Inj1	2	2
	Inj1	2	2
	Inj1	2	2
	Inj1	1	2
	Inj1	2	2
	Inj1	2	2
	Inj1	2	2
	Inj1	4	2
	Inj1	2	2
	Inj1	2	2
	Inj1	2	2
	Inj1	2	2
	Inj1	2	2
	Inj1	1	2
	Inj1	2	2
	Inj1	2	2
	Inj1	2	2
	Inj1	2	2
	Inj1	2	2
	Inj1	2	2
	Inj1	2	2
	Inj1	2	2
	Inj1	2	2
	Inj1	2	2
	Inj1	2	2
	Inj1	2	2
	Inj1	2	2
	Inj1	2	2
	Inj1	2	2
	Inj1	2	2
	Inj1	2	2
	Inj1	2	2
	Inj1	2	2
	Inj1	2	2
	Inj1	2	2
	Inj1	2	2
	Inj1	2	2
	Inj1	2	2
	Inj1	2	2
	Inj1	2	2
	Inj1	2	2
	Inj1	2	2
	Inj1	2	2
	Inj1	2	2
	Inj1	2	2
	Inj1	2	2
	Inj1	1	2
	Inj1	2	2
	Inj1	2	2
	Inj1	2	2
	Inj1	2	2
	Inj1	2	2
	Inj1	3	3
	Inj1	2	2
	Inj1	2	2
	Inj1	2	2
	Inj1	2	2
	Inj1	2	2
	Inj1	2	2
	Inj1	2	2
	Inj1	2	2
	Inj1	2	2
	Inj1	2	2
	Inj1	2	2
	Inj1	2	2
	Inj1	2	2
	Inj1	2	2
	Inj1	2	2
	Inj1	2	2
	Inj1	5	5
	Inj1	2	2
	Inj1	2	2
	Inj1	2	2
	Inj1	2	2
	Inj1	2	2
	Inj1	2	2
	Inj1	2	2
	Inj1	5	5
	Inj1	5	5
	Inj1	2	2
	Inj1	2	2
	Inj1	2	2
	Inj1	2	2
	Inj1	2	2
	Inj1	2	2
	Inj1	2	2
	Inj1	5	5
	Inj1	2	2
	Inj1	2	2
	Inj1	2	2
	Inj1	2	2
	Inj1	5	5
	Inj1	4	2
	Inj1	2	2
	Inj1	5	5
	Inj1	2	2
	Inj1	2	2
	Inj1	2	2
	Inj1	2	2
	Inj1	2	2
	Inj1	2	2
	Inj1	3	2
	Inj1	2	2
	Inj1	2	2
	Inj1	2	2
	Inj1	2	2
	Inj1	2	2
	Inj1	2	2
	Inj1	2	2
	Inj1	2	2
	Inj1	2	2
	Inj1	2	2
	Inj1	2	2
	Inj1	2	2
	Inj1	2	2
	Inj1	2	2
	Inj1	2	2
	Inj1	4	4
	Inj1	2	2
	Inj1	2	2
	Inj1	2	2
	Inj1	2	2
	Inj2	2	2
	Inj2	2	2
	Inj2	2	2
	Inj2	2	2
	Inj2	2	2
	Inj2	2	2
	Inj2	5	4
	Inj2	2	2
	Inj2	2	2
	Inj2	1	2
	Inj2	2	2
	Inj2	2	2
	Inj2	2	2
	Inj2	1	2
	Inj2	2	2
	Inj2	2	2
	Inj2	2	2
	Inj2	5	5
	Inj2	5	5
	Inj2	5	4
	Inj2	4	4
	Inj2	5	5
	Inj2	2	2
	Inj2	2	2
	Inj2	5	5
	Inj2	5	5
	Inj3	2	2
	Inj3	2	2
	Inj3	2	2
	Inj3	2	2
	Inj3	2	2
	Inj3	2	2
	Inj3	2	2
	Inj3	2	2
	Inj3	2	2
	Inj3	2	2
	Inj3	2	2
	Inj3	2	2
	Inj3	2	2
	Inj3	2	2
	Inj3	2	2
	Inj3	2	2
	Inj3	2	2
	Inj3	2	2
	Inj3	2	2
	Inj3	2	2
	Inj3	2	2
	Inj3	2	2
	Inj3	2	2
	Inj3	2	2
	Inj3	2	2
	Inj3	2	2
	Inj3	2	2
	Inj3	2	2
	Inj3	2	2
	Inj3	2	2
	Inj3	2	2
	Inj3	2	2
	Inj3	2	2
	Inj3	2	2
	Inj3	2	2
	Inj3	2	2
	Inj3	2	2
	Inj3	2	2
	Inj3	2	2
	Inj3	2	2
	Inj3	2	2
	Inj3	2	2
	Inj3	2	2
	Inj3	2	2
	Inj3	2	2
	Inj3	2	2
	Inj3	2	2
	Inj3	2	2
	Inj3	2	2
	Inj3	2	2
	Inj3	2	2
	Inj3	2	2
	Inj3	2	2
	Inj3	2	2
	Inj4	2	2
	Inj4	3	2
	Inj4	2	2
	Inj4	2	2
	Inj4	2	2
	Inj4	2	2
	Inj4	2	2
	Inj4	2	2
	Inj4	2	2
	Inj4	2	2
	Inj4	2	2
	Inj4	2	2
	Inj4	2	2
	Inj4	2	2
	Inj4	2	2
	Inj4	2	2
	Inj4	2	2
	Inj4	5	5
	Inj4	2	2
	Inj4	2	2
	Inj4	2	2
	Inj4	2	2
	Inj4	5	5
	Inj4	2	2
	Inj4	2	2
	Inj4	2	2
	Inj4	2	2
	Inj4	2	2
	Inj4	2	2
	Inj4	2	2
	Inj4	2	2
	Inj4	2	2
	Inj4	2	2
	Inj4	2	2
	Inj4	2	2
	Inj4	2	2
	Inj4	2	2
	Inj4	2	2
	Inj4	2	2
	Inj4	2	2
	Inj4	2	2
	Inj4	2	2
	Inj4	2	2
	Inj4	2	2
	Inj4	2	2
	Inj4	2	2
	Inj4	2	2
	Inj4	5	5
	Inj4	5	5
	Inj4	5	5
	Inj4	5	5
	Inj5	2	2
	Inj5	2	2
	Inj5	2	2
	Inj5	2	2
	Inj5	2	2
	Inj5	2	2
	Inj5	2	2
	Inj5	3	2
	Inj5	2	2
	Inj5	2	2
	Inj5	2	2
	Inj5	2	2
	Inj5	2	2
	Inj5	2	2
	Inj5	2	2
	Inj6	2	2
	Inj6	4	3
	Inj6	2	2
	Inj6	2	2
	Inj6	2	2
	Inj6	2	2
	Inj6	2	2
	Inj6	3	3
	Inj6	2	2
	Inj6	2	2
	Inj6	2	2
	Inj6	2	2
	Inj6	2	2
	Inj6	2	2
	Inj6	2	2
	Inj6	2	2
	Inj6	2	2
	Inj6	2	2
	Inj6	2	2
	Inj6	2	2
	Inj6	2	2
	Inj6	2	2
	Inj6	2	2
	Inj6	2	2
	Inj6	4	3
	Inj6	2	2
	Inj6	2	2
	Inj6	2	2
	Inj6	4	4
	Inj6	2	2
	Inj6	2	2
	Inj6	2	2
	Inj6	2	2
	Inj6	2	2
	Inj6	2	2
	Inj6	2	2
	Inj6	2	2
	Inj6	2	2
	Inj6	2	2
	Inj6	2	2
	Inj6	2	2
